## Supplementary Table 1 for "Preliminary identification of potential vaccine targets for the COVID-19 coronavirus (SARS-CoV-2) based on SARS-CoV immunological studies"

### Sheet: Caption
List of GISAID accession IDs for 80 genomic sequences of SARS-CoV-2

### Sheet: Table
EPI_ISL_402119	EPI_ISL_403933	EPI_ISL_406030	EPI_ISL_406593	EPI_ISL_406970	EPI_ISL_407896	EPI_ISL_408481
EPI_ISL_402123	EPI_ISL_403934	EPI_ISL_406031	EPI_ISL_406594	EPI_ISL_406973	EPI_ISL_407976	EPI_ISL_408482
EPI_ISL_402124	EPI_ISL_403935	EPI_ISL_406034	EPI_ISL_406595	EPI_ISL_407071	EPI_ISL_407987	EPI_ISL_408484
EPI_ISL_402125	EPI_ISL_403936	EPI_ISL_406036	EPI_ISL_406596	EPI_ISL_407073	EPI_ISL_407988	EPI_ISL_408486
EPI_ISL_402127	EPI_ISL_403937	EPI_ISL_406223	EPI_ISL_406597	EPI_ISL_407079	EPI_ISL_408008	EPI_ISL_408488
EPI_ISL_402128	EPI_ISL_403962	EPI_ISL_406531	EPI_ISL_406716	EPI_ISL_407084	EPI_ISL_408009	EPI_ISL_408489
EPI_ISL_402129	EPI_ISL_403963	EPI_ISL_406533	EPI_ISL_406717	EPI_ISL_407193	EPI_ISL_408010	EPI_ISL_408514
EPI_ISL_402130	EPI_ISL_404227	EPI_ISL_406534	EPI_ISL_406798	EPI_ISL_407214	EPI_ISL_408430	EPI_ISL_408515
EPI_ISL_402132	EPI_ISL_404228	EPI_ISL_406535	EPI_ISL_406800	EPI_ISL_407215	EPI_ISL_408431
EPI_ISL_403929	EPI_ISL_404253	EPI_ISL_406536	EPI_ISL_406801	EPI_ISL_407313	EPI_ISL_408478
EPI_ISL_403930	EPI_ISL_404895	EPI_ISL_406538	EPI_ISL_406844	EPI_ISL_407893	EPI_ISL_408479
EPI_ISL_403932	EPI_ISL_405839	EPI_ISL_406592	EPI_ISL_406862	EPI_ISL_407894	EPI_ISL_408480
