## Supplementary Table 2 for "Preliminary identification of potential vaccine targets for the COVID-19 coronavirus (SARS-CoV-2) based on SARS-CoV immunological studies"

### Sheet: Caption
List of all SARS-CoV-derived T cell epitopes determined using positive MHC binding assays (with associated MHC allele information available at 4-digit resolution) and found to be identical in SARS-CoV-2

### Sheet: Table
Protein	IEDB ID	Epitope	MHC Allele	MHC Allele Class
E	1419	AFVVFLLVTLAILTA	HLA-DRB1*01:01	II
E	16501	FLAFVVFLL	HLA-A*02:01/HLA-A*02:02/HLA-A*02:06/HLA-A*02:03/HLA-A*68:02	I
E	16502	FLAFVVFLLV	HLA-A*02:02/HLA-A*02:01/HLA-A*02:03/HLA-A*02:06/HLA-A*68:02	I
E	16503	FLAFVVFLLVTLAIL	HLA-DRB1*01:01	II
E	16762	FLLVTLAIL	HLA-A*02:01/HLA-A*02:02/HLA-A*02:03/HLA-A*02:06/HLA-A*68:02	I
E	16763	FLLVTLAILTALRLC	HLA-DRB1*01:01	II
E	18316	FVVFLLVTL	HLA-A*02:06/HLA-A*02:02/HLA-A*68:02/HLA-A*02:01/HLA-A*02:03	I
E	22741	GTLIVNSVLLFLAFV	HLA-DRB1*01:01	II
E	29377	IVNSVLLFL	HLA-A*02:02/HLA-A*02:06/HLA-A*02:01/HLA-A*02:03/HLA-A*68:02	I
E	34767	LAFVVFLLV	HLA-A*02:02/HLA-A*02:06/HLA-A*02:01/HLA-A*02:03/HLA-A*68:02	I
E	34768	LAFVVFLLVTLAILT	HLA-DRB1*01:01	II
E	35885	LFLAFVVFL	HLA-A*01:01/HLA-A*23:01/HLA-A*26:01	I
E	35886	LFLAFVVFLL	HLA-A*26:01/HLA-A*01:01/HLA-A*23:01/HLA-A*29:02/HLA-A*30:02	I
E	36752	LIVNSVLLFL	HLA-A*02:01/HLA-A*02:02/HLA-A*02:06/HLA-A*02:03/HLA-A*68:02	I
E	37270	LLFLAFVVFL	HLA-A*02:02/HLA-A*02:01/HLA-A*02:03/HLA-A*02:06/HLA-A*68:02	I
E	37932	LLVTLAILTA	HLA-A*02:01/HLA-A*02:02/HLA-A*02:03/HLA-A*02:06	I
E	39803	LTALRLCAY	HLA-A*01:01/HLA-A*29:02/HLA-A*30:02/HLA-A*26:01	I
E	40612	LVTLAILTALRLCAY	HLA-DRB1*01:01	II
E	54490	RLCAYCCNI	HLA-A*02:01/HLA-A*02:02/HLA-A*02:03/HLA-A*02:06/HLA-A*68:02	I
E	57395	SEETGTLIV	HLA-B*45:01/HLA-B*40:01	I
E	62214	SVLLFLAFV	HLA-A*02:01/HLA-A*02:02/HLA-A*02:06/HLA-A*02:03/HLA-A*68:02	I
E	62215	SVLLFLAFVV	HLA-A*02:01/HLA-A*02:02/HLA-A*02:06/HLA-A*68:02/HLA-A*02:03	I
E	62216	SVLLFLAFVVFLLVT	HLA-DRB1*01:01	II
E	63980	TGTLIVNSVLLFLAF	HLA-DRB1*01:01	II
E	64718	TLAILTALR	HLA-A*31:01/HLA-A*68:01/HLA-A*03:01/HLA-A*11:01/HLA-A*33:01	I
E	64867	TLIVNSVLLFLAFVV	HLA-DRB1*01:01	II
E	68513	VFLLVTLAILTALRL	HLA-DRB1*01:01	II
E	69591	VLLFLAFVV	HLA-A*02:01/HLA-A*02:02/HLA-A*02:06/HLA-A*02:03/HLA-A*68:02	I
E	69592	VLLFLAFVVFLLVTL	HLA-DRB1*01:01	II
E	70192	VNSVLLFLAFVVFLL	HLA-DRB1*01:01	II
E	71397	VTLAILTALR	HLA-A*31:01/HLA-A*68:01/HLA-A*03:01/HLA-A*11:01/HLA-A*33:01	I
E	71664	VVFLLVTLAILTALR	HLA-DRB1*01:01	II
M	16972	FLWLLWPVT	HLA-A*02:01/HLA-A*02:02/HLA-A*02:03/HLA-A*02:06/HLA-A*68:02	I
M	16973	FLWLLWPVTL	HLA-A*02:01/HLA-A*02:02/HLA-A*02:03/HLA-A*02:06	I
M	16974	FLWLLWPVTLACFVL	HLA-DRB1*01:01	II
M	26759	IKDLPKEITVATSRT	HLA-DRB1*01:01	II
M	35671	LEQWNLVIGF	HLA-B*44:02/HLA-B*44:03/HLA-B*18:01/HLA-B*40:01/HLA-B*40:02/HLA-B*45:01	I
M	35797	LFARTRSMW	HLA-A*23:01/HLA-A*24:02	I
M	40677	LWLLWPVTL	HLA-A*23:01/HLA-A*24:02/HLA-A*29:02	I
M	40685	LWPVTLACF	HLA-A*23:01/HLA-A*24:02/HLA-A*29:02	I
M	43024	MWSFNPETNI	HLA-A*23:01/HLA-A*24:02	I
M	44913	NLVIGFLFL	HLA-A*02:01/HLA-A*02:03/HLA-A*02:06/HLA-A*02:02/HLA-A*68:02	I
M	48051	PKEITVATSRTLSYY	HLA-DRB1*01:01	II
M	5149	ATSRTLSYY	HLA-A*01:01/HLA-A*03:01/HLA-A*11:01/HLA-A*29:02/HLA-A*30:02/HLA-A*26:01/HLA-A*31:01/HLA-A*68:01	I
M	5150	ATSRTLSYYK	HLA-A*03:01/HLA-A*11:01/HLA-A*31:01/HLA-A*68:01	I
M	52851	QWNLVIGFLF	HLA-A*23:01/HLA-A*24:02/HLA-A*29:02	I
M	56634	RYRIGNYKL	HLA-A*23:01/HLA-A*24:02/HLA-A*30:02	I
M	57544	SELVIGAVI	HLA-B*40:01/HLA-B*40:02/HLA-B*44:03/HLA-B*45:01/HLA-B*18:01/HLA-B*44:02	I
M	57856	SFNPETNIL	HLA-A*23:01/HLA-A*24:02/HLA-A*30:02	I
M	59778	SMWSFNPET	HLA-A*02:01/HLA-A*02:02/HLA-A*02:03/HLA-A*02:06	I
M	66407	TSRTLSYYK	HLA-A*03:01/HLA-A*11:01/HLA-A*31:01/HLA-A*33:01/HLA-A*68:01	I
M	66952	TVATSRTLSY	HLA-A*01:01/HLA-A*26:01/HLA-A*29:02/HLA-A*30:02	I
M	72759	WLLWPVTLA	HLA-A*02:01/HLA-A*02:02/HLA-A*02:03/HLA-A*02:06/HLA-A*68:02	I
M	72972	WPVTLACFVL	HLA-B*51:01/HLA-B*35:01/HLA-B*53:01/HLA-B*07:02/HLA-B*54:01	I
N	125100	ILLNKHID	HLA-A*02:01	I
N	17385	FPRGQGVPI	HLA-B*07:02/HLA-B*54:01/HLA-B*08:01/HLA-B*35:01/HLA-B*51:01/HLA-A*02:01/HLA-B*53:01	I
N	190494	MEVTPSGTWL	HLA-B*40:01	I
N	193464	GMEVTPSGTWL	HLA-B*40:01	I
N	193498	LLLLDRLNQ	HLA-A*02:01	I
N	21347	GMSRIGMEV	HLA-A*02:01	I
N	22856	GTTLPKGFY	HLA-A*30:02/HLA-A*29:02/HLA-A*26:01	I
N	2431	ALALLLLDR	HLA-A*03:01	I
N	25542	IDAYKTFPPTEPKKD	HLA-DRB1*01:01	II
N	27182	ILLNKHIDA	HLA-A*02:01	I
N	2802	ALNTPKDHI	HLA-A*02:01	I
N	33667	KTFPPTEPK	HLA-A*11:01/HLA-A*03:01/HLA-A*31:01/HLA-A*68:01	I
N	33668	KTFPPTEPKK	HLA-A*03:01/HLA-A*11:01/HLA-A*68:01/HLA-A*31:01	I
N	34851	LALLLLDRL	HLA-A*02:01	I
N	37473	LLLDRLNQL	HLA-A*02:01	I
N	37515	LLLLDRLNQL	HLA-A*02:01	I
N	3810	APSASAFFGM	HLA-B*07:02/HLA-B*35:01/HLA-B*51:01/HLA-B*53:01	I
N	38881	LQLPQGTTL	HLA-A*02:01	I
N	3956	AQFAPSASA	HLA-A*02:02/HLA-A*02:06/HLA-A*02:01/HLA-A*02:03	I
N	39576	LSPRWYFYY	HLA-A*01:01/HLA-A*29:02/HLA-A*30:02/HLA-A*11:01/HLA-A*23:01/HLA-A*24:02/HLA-A*31:01	I
N	42648	MSRIGMEVTPSGTWL	HLA-DRB1*01:01	II
N	4307	ASAFFGMSR	HLA-A*31:01/HLA-A*11:01/HLA-A*68:01/HLA-A*03:01	I
N	44501	NKHIDAYKTFPPTEP	HLA-DRB1*01:01	II
N	4936	ATEGALNTPK	HLA-A*11:01/HLA-A*03:01/HLA-A*68:01/HLA-A*31:01	I
N	51482	QLPQGTTLPK	HLA-A*03:01/HLA-A*11:01/HLA-A*68:01	I
N	52114	QQQGQTVTK	HLA-A*11:01/HLA-A*31:01	I
N	52129	QQQQGQTVTK	HLA-A*11:01	I
N	56979	SASAFFGMSR	HLA-A*11:01/HLA-A*31:01/HLA-A*68:01/HLA-A*33:01/HLA-A*03:01	I
N	60242	SPRWYFYYL	HLA-B*07:02/HLA-B*51:01/HLA-B*53:01/HLA-B*54:01	I
N	60380	SQASSRSSSR	HLA-A*31:01/HLA-A*68:01/HLA-A*11:01/HLA-A*33:01	I
N	65763	TPSGTWLTY	HLA-A*29:02/HLA-A*11:01	I
N	66706	TTLPKGFYA	HLA-A*02:01	I
N	69720	VLQLPQGTTL	HLA-A*02:01	I
N	69721	VLQLPQGTTLPKGFY	HLA-DRB1*01:01	II
N	71461	VTPSGTWLTY	HLA-A*30:02/HLA-A*01:01/HLA-A*26:01/HLA-A*29:02	I
N	956	AEGSRGGSQA	HLA-B*45:01	I
orf1a	16537	FLCLFLLPSL	HLA-A*02:01/HLA-A*02:02/HLA-A*02:03/HLA-A*02:06/HLA-A*68:02	I
orf1a	16632	FLGRYMSAL	HLA-A*02:01/HLA-A*02:02/HLA-A*02:03/HLA-A*02:06	I
orf1a	16737	FLLNKEMYL	HLA-A*02:01/HLA-A*02:02/HLA-A*02:03/HLA-A*02:06	I
orf1a	16743	FLLPSLATV	HLA-A*02:01/HLA-A*02:02/HLA-A*02:03/HLA-A*02:06/HLA-A*68:02	I
orf1a	16779	FLNGSCGSV	HLA-A*02:01/HLA-A*02:02/HLA-A*02:03/HLA-A*02:06/HLA-A*68:02	I
orf1a	16786	FLNRFTTTL	HLA-A*02:01/HLA-A*02:02/HLA-A*02:03/HLA-A*02:06/HLA-A*68:02	I
orf1a	16820	FLPRVFSAV	HLA-A*02:02/HLA-A*02:06/HLA-A*02:01/HLA-A*02:03/HLA-A*68:02	I
orf1a	17036	FMGRIRSVY	HLA-B*15:01	I
orf1a	17657	FRYMNSQGL	HLA-C*06:02	I
orf1a	18103	FTYASALWEI	HLA-A*02:01/HLA-A*02:02/HLA-A*02:03/HLA-A*02:06/HLA-A*68:02	I
orf1a	1946	AIILASFSA	HLA-A*02:01/HLA-A*02:02/HLA-A*02:03/HLA-A*02:06/HLA-A*68:02	I
orf1a	23215	GVYDYLVST	HLA-A*02:06/HLA-A*02:01/HLA-A*02:02/HLA-A*02:03	I
orf1a	23533	HAFLCLFLL	HLA-A*02:01/HLA-A*02:02/HLA-A*02:03/HLA-A*02:06/HLA-A*68:02	I
orf1a	26973	ILASFSAST	HLA-A*02:01/HLA-A*02:02/HLA-A*02:03/HLA-A*02:06/HLA-A*68:02	I
orf1a	27083	ILGTVSWNL	HLA-A*02:01/HLA-B*58:01	I
orf1a	28199	IQPGQTFSV	HLA-A*02:02/HLA-A*02:03/HLA-A*02:06/HLA-A*02:01/HLA-A*68:02	I
orf1a	2855	ALRANSAVK	HLA-A*03:01/HLA-A*31:01/HLA-A*11:01	I
orf1a	2998	ALWEIQQVV	HLA-A*02:01/HLA-A*02:02/HLA-A*02:03/HLA-A*02:06/HLA-A*68:02/HLA-A*69:01/HLA-B*15:01	I
orf1a	32240	KLWAQCVQL	HLA-A*02:01/HLA-A*02:02/HLA-A*02:06/HLA-A*02:03/HLA-A*31:01/HLA-A*03:01	I
orf1a	37766	LLSAGIFGA	HLA-A*02:01/HLA-A*02:02/HLA-A*02:03/HLA-A*02:06/HLA-A*68:02	I
orf1a	42260	MPASWVMRI	HLA-B*07:02/HLA-B*35:01	I
orf1a	46414	NVLAWLYAA	HLA-A*02:01/HLA-A*02:02/HLA-A*02:03/HLA-A*02:06/HLA-A*68:02	I
orf1a	51442	QLMCQPILL	HLA-A*02:01/HLA-A*02:02/HLA-A*02:03/HLA-A*02:06/HLA-A*68:02	I
orf1a	51443	QLMCQPILLL	HLA-A*02:01/HLA-A*02:02/HLA-A*02:03/HLA-A*02:06/HLA-A*68:02	I
orf1a	5447	AVLQSGFRK	HLA-A*03:01/HLA-A*11:01	I
orf1a	59312	SLLSVLLSM	HLA-A*02:01/HLA-A*02:02/HLA-A*02:06/HLA-A*02:03	I
orf1a	64827	TLGVYDYLV	HLA-A*02:01/HLA-A*02:02/HLA-A*02:06/HLA-A*68:02/HLA-A*02:03	I
orf1a	65739	TPRDLGACI	HLA-B*07:02/HLA-B*51:01/HLA-B*54:01	I
orf1a	67078	TVLSFCAFA	HLA-A*02:01/HLA-A*02:02/HLA-A*02:03/HLA-A*02:06/HLA-A*68:02	I
orf1a	69392	VLAWLYAAV	HLA-A*02:01/HLA-A*02:02/HLA-A*02:03/HLA-A*02:06/HLA-A*68:02	I
orf1a	69758	VLSFCAFAV	HLA-A*02:01/HLA-A*02:02/HLA-A*02:03/HLA-A*02:06/HLA-A*68:02	I
orf1a	74209	YIFFASFYY	HLA-A*03:01/HLA-A*11:01/HLA-A*68:01/HLA-A*26:01/HLA-A*31:01/HLA-A*33:01/HLA-A*69:01/HLA-B*15:01/HLA-B*58:01	I
orf1b	17354	FPPTSFGPL	HLA-B*07:02/HLA-A*69:01/HLA-B*51:01/HLA-C*14:02/HLA-A*11:01/HLA-B*15:42/HLA-B*35:01/HLA-B*45:06/HLA-B*54:01/HLA-C*04:01	I
orf1b	18133	FVDGVPFVV	HLA-A*02:01/HLA-A*02:02/HLA-A*02:06/HLA-A*02:03/HLA-A*68:02	I
orf1b	2027	AIMTRCLAV	HLA-A*02:01/HLA-A*02:03/HLA-A*02:06/HLA-A*02:02/HLA-A*68:02	I
orf1b	22916	GVAMPNLYK	HLA-A*03:01/HLA-A*11:01/HLA-A*68:01/HLA-A*31:01	I
orf1b	2682	ALLADKFPV	HLA-A*02:01/HLA-A*02:02/HLA-A*02:06/HLA-A*02:03	I
orf1b	27078	ILGLPTQTV	HLA-A*02:01/HLA-B*15:01	I
orf1b	27089	ILHCANFNV	HLA-A*02:01/HLA-A*02:02/HLA-A*02:03/HLA-A*02:06/HLA-A*68:02/HLA-A*69:01/HLA-A*31:01	I
orf1b	28050	IPRRNVATL	HLA-B*07:02/HLA-A*02:01/HLA-B*35:01	I
orf1b	28464	ISDYDYYRY	HLA-A*01:01/HLA-A*29:02/HLA-A*30:02	I
orf1b	29237	IVDTVSALV	HLA-A*02:02/HLA-A*02:06/HLA-A*02:01/HLA-A*68:02/HLA-A*02:03	I
orf1b	31833	KLFAAETLK	HLA-A*03:01/HLA-A*11:01/HLA-A*31:01/HLA-A*68:01	I
orf1b	32060	KLNVGDYFV	HLA-A*02:01/HLA-A*02:02/HLA-A*02:03/HLA-A*02:06/HLA-A*68:02	I
orf1b	32183	KLSYGIATV	HLA-A*02:01/HLA-A*02:02/HLA-A*02:03/HLA-A*02:06/HLA-A*68:02	I
orf1b	32390	KMQRMLLEK	HLA-A*03:01/HLA-A*11:01/HLA-A*31:01/HLA-A*68:01	I
orf1b	32976	KQFDTYNLW	HLA-A*24:02/HLA-B*15:01/HLA-B*58:01/HLA-A*31:01	I
orf1b	37144	LLDDFVEII	HLA-A*02:01/HLA-A*02:02/HLA-A*02:06/HLA-A*02:03	I
orf1b	37468	LLLDDFVEI	HLA-A*02:01/HLA-A*02:02/HLA-A*02:06/HLA-A*02:03	I
orf1b	37583	LLMPILTLT	HLA-A*02:01/HLA-A*02:02/HLA-A*02:03/HLA-A*02:06/HLA-A*68:02	I
orf1b	38043	LMIERFVSL	HLA-A*02:01/HLA-A*02:02/HLA-A*02:03/HLA-A*02:06/HLA-A*68:02	I
orf1b	38874	LQLGFSTGV	HLA-A*02:01/HLA-A*02:02/HLA-A*02:03/HLA-A*02:06/HLA-A*68:02	I
orf1b	40459	LVLSVNPYV	HLA-A*02:01/HLA-A*02:02/HLA-A*02:06/HLA-A*02:03/HLA-A*68:02	I
orf1b	42093	MLWCKDGHV	HLA-A*02:01/HLA-A*02:02/HLA-A*02:03/HLA-A*02:06/HLA-A*68:02	I
orf1b	42128	MMISAGFSL	HLA-A*02:01/HLA-A*02:02/HLA-A*02:03/HLA-A*02:06/HLA-A*68:02	I
orf1b	42972	MVMCGGSLYV	HLA-A*02:01/HLA-A*02:02/HLA-A*02:03/HLA-A*02:06/HLA-A*68:02	I
orf1b	44927	NLWNTFTRL	HLA-A*02:01/HLA-A*02:02/HLA-A*02:03/HLA-A*02:06/HLA-A*68:02	I
orf1b	45000	NMLRIMASL	HLA-A*02:02/HLA-A*02:03/HLA-A*02:06/HLA-A*02:01/HLA-A*68:02	I
orf1b	5209	ATVVIGTSK	HLA-A*11:01/HLA-A*03:01/HLA-A*68:01/HLA-A*31:01	I
orf1b	54183	RILGAGCFV	HLA-A*02:01/HLA-A*02:02/HLA-A*02:06/HLA-A*02:03	I
orf1b	54847	RLYYDSMSY	HLA-B*15:01/HLA-A*03:01/HLA-A*11:01	I
orf1b	55444	RQLLFVVEV	HLA-A*02:01/HLA-A*02:02/HLA-A*02:03/HLA-A*02:06/HLA-A*68:02	I
orf1b	61254	SSNVANYQK	HLA-A*11:01/HLA-A*03:01/HLA-A*68:01/HLA-A*31:01	I
orf1b	64850	TLIGDCATV	HLA-A*02:01/HLA-A*02:02/HLA-A*02:03/HLA-A*02:06/HLA-A*68:02	I
orf1b	65132	TLVPQEHYV	HLA-A*02:01/HLA-A*69:01	I
orf1b	65176	TMADLVYAL	HLA-A*02:01/HLA-A*02:02/HLA-A*02:03/HLA-A*02:06/HLA-A*68:02	I
orf1b	66710	TTLPVNVAF	HLA-B*58:01/HLA-A*69:01/HLA-A*02:01/HLA-B*15:01	I
orf1b	69716	VLQAVGACV	HLA-A*02:01/HLA-A*02:02/HLA-A*02:03/HLA-A*02:06/HLA-A*68:02	I
orf1b	69850	VLWAHGFEL	HLA-A*02:01/HLA-A*24:02/HLA-A*02:02/HLA-A*02:03/HLA-A*02:06/HLA-A*31:01/HLA-A*69:01/HLA-A*01:01/HLA-A*03:01/HLA-A*68:02/HLA-B*08:01/HLA-B*15:01/HLA-B*58:01	I
orf1b	69929	VMCGGSLYV	HLA-A*02:01/HLA-A*02:02/HLA-A*02:03/HLA-A*02:06/HLA-A*68:02	I
orf1b	71635	VVDKYFDCY	HLA-A*01:01/HLA-A*29:02/HLA-A*30:02	I
orf1b	71917	VVYRGTTTY	HLA-B*15:01/HLA-A*03:01/HLA-A*11:01/HLA-B*35:01/HLA-B*58:01	I
orf1b	72766	WLPTGTLLV	HLA-A*02:01/HLA-A*02:02/HLA-A*02:03/HLA-A*02:06/HLA-A*68:02	I
orf1b	74593	YLDAYNMMI	HLA-A*02:01/HLA-A*02:02/HLA-A*02:03/HLA-A*02:06	I
orf1b	74850	YLNTLTLAV	HLA-A*02:01/HLA-A*02:02/HLA-A*02:03/HLA-A*02:06/HLA-A*68:02	I
orf1b	75508	YQKVGMQKY	HLA-B*15:01/HLA-B*27:05	I
orf1b	76120	YTMADLVYA	HLA-A*02:01/HLA-A*02:02/HLA-A*02:03/HLA-A*02:06/HLA-A*68:02	I
orf1b	76266	YVFCTVNAL	HLA-A*02:01/HLA-A*02:02/HLA-A*02:03/HLA-A*02:06/HLA-A*68:02	I
ORF6	24313	HLVDFQVTI	HLA-A*02:01/HLA-A*02:02/HLA-A*02:03/HLA-A*02:06/HLA-A*68:02	I
ORF7a	24466	HPLADNKFAL	HLA-B*07:02/HLA-B*35:01/HLA-B*51:01/HLA-B*53:01	I
ORF7a	31846	KLFIRQEEV	HLA-A*02:01/HLA-A*31:01/HLA-B*08:01	I
ORF7a	50560	QECVRGTTVLLKEPC	HLA-DRB1*01:01	II
ORF7a	6184	CELYHYQECV	HLA-B*45:01/HLA-B*40:01/HLA-B*44:03	I
ORF7a	62331	SVSPKLFIR	HLA-A*31:01/HLA-A*11:01/HLA-A*68:01	I
ORF7a	73668	YEGNSPFHPL	HLA-B*40:01/HLA-B*40:02	I
ORF7b	1349	AFLLFLVLI	HLA-A*26:01/HLA-A*01:01/HLA-A*23:01/HLA-A*29:02	I
ORF7b	1350	AFLLFLVLIMLIIFW	HLA-DRB1*01:01	II
ORF7b	16498	FLAFLLFLV	HLA-A*02:01/HLA-A*02:02/HLA-A*02:06/HLA-A*02:03/HLA-A*68:02	I
ORF7b	16499	FLAFLLFLVL	HLA-A*02:01/HLA-A*02:02/HLA-A*02:03/HLA-A*02:06/HLA-A*68:02	I
ORF7b	16500	FLAFLLFLVLIMLII	HLA-DRB1*01:01	II
ORF7b	16716	FLLFLVLIM	HLA-A*02:01/HLA-A*02:02/HLA-A*02:06/HLA-A*68:02	I
ORF7b	16717	FLLFLVLIML	HLA-A*02:01/HLA-A*02:02/HLA-A*02:03/HLA-A*02:06	I
ORF7b	16718	FLLFLVLIMLIIFWF	HLA-DRB1*01:01	II
ORF7b	16953	FLVLIMLII	HLA-A*02:01/HLA-A*02:02/HLA-A*02:06/HLA-A*68:02	I
ORF7b	16954	FLVLIMLIIFWFSLE	HLA-DRB1*01:01	II
ORF7b	18422	FYLCFLAFL	HLA-A*23:01/HLA-A*24:02	I
ORF7b	18423	FYLCFLAFLL	HLA-A*23:01/HLA-A*24:02/HLA-A*29:02	I
ORF7b	25571	IDFYLCFLAF	HLA-B*44:02/HLA-B*44:03/HLA-B*45:01/HLA-B*18:01/HLA-B*40:01	I
ORF7b	27516	IMLIIFWFSL	HLA-A*02:01/HLA-A*02:02	I
ORF7b	34763	LAFLLFLVLIMLIIF	HLA-DRB1*01:01	II
ORF7b	35912	LFLVLIMLIIFWFSL	HLA-DRB1*01:01	II
ORF7b	36477	LIDFYLCFL	HLA-A*02:01/HLA-A*02:02/HLA-A*02:06/HLA-A*02:03/HLA-A*68:02	I
ORF7b	37279	LLFLVLIML	HLA-A*02:01/HLA-A*02:02/HLA-A*02:03/HLA-A*02:06/HLA-A*68:02	I
ORF7b	37280	LLFLVLIMLI	HLA-A*02:02/HLA-A*02:01/HLA-A*02:03	I
ORF7b	37281	LLFLVLIMLIIFWFS	HLA-DRB1*01:01	II
ORF7b	41962	MLIIFWFSL	HLA-A*02:02/HLA-A*02:06/HLA-A*02:01	I
ORF7b	74577	YLCFLAFLL	HLA-A*02:01/HLA-A*02:02/HLA-A*02:03/HLA-A*02:06/HLA-A*68:02	I
ORF7b	74578	YLCFLAFLLFLVLIM	HLA-DRB1*01:01	II
S	10112	DSFKEELDKY	HLA-A*26:01/HLA-A*29:02/HLA-A*30:02/HLA-A*01:01	I
S	1220	AEVQIDRLI	HLA-B*40:02/HLA-B*44:02/HLA-B*44:03/HLA-B*45:01	I
S	1221	AEVQIDRLIT	HLA-B*40:02/HLA-B*44:03/HLA-B*45:01/HLA-B*40:01/HLA-B*44:02	I
S	16156	FIAGLIAIV	HLA-A*02:01/HLA-A*02:02/HLA-A*02:03/HLA-A*02:06/HLA-A*68:02/HLA-A2	I
S	17341	FPNITNLCPF	HLA-B*35:01/HLA-B*51:01/HLA-B*53:01/HLA-B*07:02/HLA-B*54:01	I
S	18514	GAALQIPFAMQMAYR	HLA-DRB1*01:01	II
S	20907	GLIAIVMVTI	HLA-A*02:02/HLA-A*02:03/HLA-A*02:01/HLA-A*02:06/HLA-A*68:02	I
S	22144	GRLQSLQTY	HLA-B*27:05	I
S	22322	GSFCTQLNR	HLA-A*11:01/HLA-A*31:01/HLA-A*68:01/HLA-A*03:01	I
S	23200	GVVFLHVTY	HLA-A*11:01	I
S	23293	GWTFGAGAALQIPFA	HLA-DRB1*01:01	II
S	23436	GYQPYRVVVL	HLA-A*23:01/HLA-A*24:02/HLA-A*29:02	I
S	25662	IDRLITGRLQSLQTY	HLA-DRB1*01:01	II
S	26198	IGAGICASY	HLA-A*29:02/HLA-A*30:02	I
S	26710	IITTDNTFV	HLA-A*02:01	I
S	2801	ALNTLVKQL	HLA-A*02:01	I
S	28511	ISGINASVVNIQKEI	HLA-DRB1*01:01	II
S	35205	LDKYFKNHTSPDVDL	HLA-DRB1*01:01	II
S	3589	APHGVVFLHV	HLA-B*07:02/HLA-B*54:01/HLA-B*35:01/HLA-B*53:01	I
S	36075	LGDISGINASVVNIQ	HLA-DRB1*01:01	II
S	36103	LGFIAGLIAIVMVTI	HLA-DRB1*01:01	II
S	36481	LIDLQELGKY	HLA-A*30:02/HLA-A*01:01/HLA-A*26:01/HLA-A*29:02	I
S	36724	LITGRLQSL	HLA-A2/HLA-A*02:01	I
S	37544	LLLQYGSFC	HLA-A*02:01	I
S	37724	LLQYGSFCT	HLA-A*02:01	I
S	38353	LNTLVKQLSSNFGAI	HLA-DRB1*01:01	II
S	38831	LQDVVNQNAQALNTL	HLA-DRB1*01:01	II
S	38855	LQIPFAMQM	HLA-B*15:01/HLA-C*15:02/HLA-B*40:01/HLA-B*58:01	I
S	38990	LQSLQTYVTQQLIRA	HLA-DRB1*01:01	II
S	39003	LQTYVTQQLIRAAEI	HLA-DRB1*01:01	II
S	3939	AQALNTLVK	HLA-A*11:01/HLA-A*03:01/HLA-A*31:01/HLA-A*68:01	I
S	3982	AQKFNGLTVLPPLLT	HLA-DRB1*01:01	II
S	42873	MTSCCSCLK	HLA-A*11:01/HLA-A*31:01/HLA-A*33:01/HLA-A*68:01/HLA-A*03:01	I
S	4321	ASANLAATK	HLA-A*11:01/HLA-A*03:01/HLA-A*68:01/HLA-A*31:01	I
S	44814	NLNESLIDL	HLA-A*02:01	I
S	47041	PCSFGGVSVITPGTN	HLA-DRB1*01:01	II
S	50166	PYRVVVLSF	HLA-A*23:01/HLA-A*24:02/HLA-A*01:01/HLA-A*26:01	I
S	50641	QELGKYEQYI	HLA-B*44:02/HLA-B*44:03/HLA-B*40:02	I
S	51112	QIPFAMQMAYRFNGI	HLA-DRB1*01:01	II
S	51999	QPYRVVVLSF	HLA-B*07:02/HLA-B*53:01	I
S	52057	QQLIRAAEIRASANL	HLA-DRB1*01:01	II
S	52672	QTYVTQQLIRAAEIR	HLA-DRB1*01:01	II
S	54507	RLDKVEAEV	HLA-A*02:01/HLA-A*02:02/HLA-A*02:06/HLA-A*02:03/HLA-A*68:02	I
S	54680	RLNEVAKNL	HLA-A*02:01	I
S	54725	RLQSLQTYV	HLA-A*02:01/HLA-A*02:02/HLA-A*02:03/HLA-A*02:06/HLA-A*68:02	I
S	56252	RVDFCGKGY	HLA-A*30:02/HLA-A*01:01/HLA-A*03:01/HLA-B*15:01/HLA-B*27:05	I
S	5908	AYRFNGIGVTQNVLY	HLA-DRB1*01:01	II
S	59161	SLIDLQELGK	HLA-A*03:01/HLA-A*11:01/HLA-A*31:01/HLA-A*68:01/HLA-A*33:01	I
S	61229	SSNFGAISSVLNDIL	HLA-DRB1*01:01	II
S	62221	SVLNDILSR	HLA-A*11:01/HLA-A*31:01/HLA-A*68:01	I
S	63951	TGRLQSLQTYVTQQL	HLA-DRB1*01:01	II
S	65906	TQNVLYENQK	HLA-A*11:01/HLA-A*68:01	I
S	6668	CMTSCCSCLK	HLA-A*68:01/HLA-A*03:01/HLA-A*11:01/HLA-A*31:01/HLA-A*33:01	I
S	69657	VLNDILSRL	HLA-A*02:01	I
S	70575	VQIDRLITGR	HLA-A*31:01/HLA-A*03:01/HLA-A*11:01/HLA-A*33:01/HLA-A*68:01	I
S	70718	VRFPNITNL	HLA-C*14:02/HLA-B*27:05	I
S	71663	VVFLHVTYV	HLA-A*02:01/HLA-A*02:02/HLA-A*02:03/HLA-A*02:06/HLA-A*68:02	I
S	72717	WLGFIAGLIAIVMVT	HLA-DRB1*01:01	II
S	7289	CVNFNFNGLTGTGVL	HLA-DRB1*01:01	II
S	73751	YEQYIKWPWY	HLA-B*44:02/HLA-B*18:01/HLA-B*44:03/HLA-B*40:01/HLA-B*45:01	I
S	9006	DKYFKNHTSPDVDLG	HLA-DRB1*01:01	II
S	999	AEIRASANLA	HLA-B*45:01/HLA-B*40:01/HLA-B*44:02/HLA-B*44:03/HLA-B*40:02	I
S	100048	GAALQIPFAMQMAYRF	HLA-DRA*01:01 DRB1*07:01	II
S	100300	MAYRFNGIGVTQNVLY	HLA-DRB1*04:01	II
S	100428	QLIRAAEIRASANLAATK	HLA-DRB1*04:01	II
S	50311	QALNTLVKQLSSNFGAI	HLA-DRB1*04:01	II
