## Supplementary Table 4 for "Preliminary identification of potential vaccine targets for the COVID-19 coronavirus (SARS-CoV-2) based on SARS-CoV immunological studies"

### Sheet: Caption
Set of SARS-CoV-derived S and N protein T cell epitopes (obtained using positive MHC binding assays) that are identical in SARS-CoV-2 and that maximize estimated population coverage in China (86 distinct epitopes)

### Sheet: Table
Epitopes^1	MHC Allele Class	MHC Allele	Accumulated Population Coverage in China^2 (%)
GSFCTQLNR, GVVFLHVTY, AQALNTLVK, MTSCCSCLK, ASANLAATK, SLIDLQELGK, SVLNDILSR, TQNVLYENQK, CMTSCCSCLK, VQIDRLITGR, KTFPPTEPK, KTFPPTEPKK, LSPRWYFYY, ASAFFGMSR, ATEGALNTPK, QLPQGTTLPK, QQQGQTVTK, QQQQGQTVTK, SASAFFGMSR, SQASSRSSSR, TPSGTWLTY	I	HLA-A*11:01	43.48
GYQPYRVVVL, PYRVVVLSF, LSPRWYFYY	I	HLA-A*24:02	60.68
FIAGLIAIV, GLIAIVMVTI, IITTDNTFV, ALNTLVKQL, LITGRLQSL, LLLQYGSFC, LLQYGSFCT, NLNESLIDL, RLDKVEAEV, RLNEVAKNL, RLQSLQTYV, VLNDILSRL, VVFLHVTYV, ILLNKHID, FPRGQGVPI, LLLLDRLNQ, GMSRIGMEV, ILLNKHIDA, ALNTPKDHI, LALLLLDRL, LLLDRLNQL, LLLLDRLNQL, LQLPQGTTL, AQFAPSASA, TTLPKGFYA, VLQLPQGTTL	I	HLA-A*02:01	69.63
FIAGLIAIV, GLIAIVMVTI, IITTDNTFV, ALNTLVKQL, LITGRLQSL, LLLQYGSFC, LLQYGSFCT, NLNESLIDL, RLDKVEAEV, RLNEVAKNL, RLQSLQTYV, VLNDILSRL, VVFLHVTYV, ILLNKHID, FPRGQGVPI, LLLLDRLNQ, GMSRIGMEV, ILLNKHIDA, ALNTPKDHI, LALLLLDRL, LLLDRLNQL, LLLLDRLNQL, LQLPQGTTL, AQFAPSASA, TTLPKGFYA, VLQLPQGTTL	I	HLA-A*02:03	75.22
LQIPFAMQM, RVDFCGKGY	I	HLA-B*15:01	78.7
AEVQIDRLIT, LQIPFAMQM, YEQYIKWPWY, AEIRASANLA, MEVTPSGTWL, GMEVTPSGTWL	I	HLA-B*40:01	81.43
FIAGLIAIV, GLIAIVMVTI, IITTDNTFV, ALNTLVKQL, LITGRLQSL, LLLQYGSFC, LLQYGSFCT, NLNESLIDL, RLDKVEAEV, RLNEVAKNL, RLQSLQTYV, VLNDILSRL, VVFLHVTYV, ILLNKHID, FPRGQGVPI, LLLLDRLNQ, GMSRIGMEV, ILLNKHIDA, ALNTPKDHI, LALLLLDRL, LLLDRLNQL, LLLLDRLNQL, LQLPQGTTL, AQFAPSASA, TTLPKGFYA, VLQLPQGTTL	I	HLA-A*02:06	83.66
GSFCTQLNR, GVVFLHVTY, AQALNTLVK, MTSCCSCLK, ASANLAATK, SLIDLQELGK, SVLNDILSR, TQNVLYENQK, CMTSCCSCLK, VQIDRLITGR, KTFPPTEPK, KTFPPTEPKK, LSPRWYFYY, ASAFFGMSR, ATEGALNTPK, QLPQGTTLPK, QQQGQTVTK, QQQGQTVTKK, QQQQGQTVTK, SASAFFGMSR, SQASSRSSSR, TPSGTWLTY	I	HLA-A*31:01	85.09
MTSCCSCLK, SLIDLQELGK, CMTSCCSCLK, VQIDRLITGR, SASAFFGMSR, SQASSRSSSR	I	HLA-A*33:01	86.38
FPNITNLCPF, APHGVVFLHV, FPRGQGVPI, APSASAFFGM	I	HLA-B*51:01	87.54
LQIPFAMQM, RVDFCGKGY	I	HLA-B*58:01	88.55
GSFCTQLNR, GVVFLHVTY, AQALNTLVK, MTSCCSCLK, ASANLAATK, SLIDLQELGK, SVLNDILSR, TQNVLYENQK, CMTSCCSCLK, VQIDRLITGR, KTFPPTEPK, KTFPPTEPKK, LSPRWYFYY, ASAFFGMSR, ATEGALNTPK, QLPQGTTLPK, QQQGQTVTK, QQQGQTVTKK, QQQQGQTVTK, SASAFFGMSR, SQASSRSSSR, TPSGTWLTY	I	HLA-A*03:01	89.43
VRFPNITNL	I	HLA-C*14:02	90.16
LQIPFAMQM, RVDFCGKGY	I	HLA-C*15:02	90.72
FPNITNLCPF, APHGVVFLHV, FPRGQGVPI, APSASAFFGM	I	HLA-B*35:01	91.16
FPNITNLCPF, APHGVVFLHV, FPRGQGVPI, APSASAFFGM	I	HLA-B*54:01	91.51
GSFCTQLNR, GVVFLHVTY, AQALNTLVK, MTSCCSCLK, ASANLAATK, SLIDLQELGK, SVLNDILSR, TQNVLYENQK, CMTSCCSCLK, VQIDRLITGR, KTFPPTEPK, KTFPPTEPKK, LSPRWYFYY, ASAFFGMSR, ATEGALNTPK, QLPQGTTLPK, QQQGQTVTK, QQQGQTVTKK, QQQQGQTVTK, SASAFFGMSR, SQASSRSSSR, TPSGTWLTY	I	HLA-A*68:01	91.84
FPNITNLCPF, APHGVVFLHV, FPRGQGVPI, APSASAFFGM	I	HLA-B*07:02	92.15
GYQPYRVVVL, PYRVVVLSF, LSPRWYFYY	I	HLA-A*23:01	92.39
GAALQIPFAMQMAYR, GWTFGAGAALQIPFA, IDRLITGRLQSLQTY, ISGINASVVNIQKEI, LDKYFKNHTSPDVDL, LGDISGINASVVNIQ, LGFIAGLIAIVMVTI, LNTLVKQLSSNFGAI, LQDVVNQNAQALNTL, LQSLQTYVTQQLIRA, LQTYVTQQLIRAAEI, AQKFNGLTVLPPLLT, PCSFGGVSVITPGTN, QIPFAMQMAYRFNGI, QQLIRAAEIRASANL, QTYVTQQLIRAAEIR, AYRFNGIGVTQNVLY, SSNFGAISSVLNDIL, TGRLQSLQTYVTQQL, WLGFIAGLIAIVMVT, CVNFNFNGLTGTGVL, DKYFKNHTSPDVDLG, GQTVTKKSAAEASKK, IDAYKTFP…	II	HLA-DRB1*01:01	92.6
YEQYIKWPWY	I	HLA-B*18:01	92.68
FPRGQGVPI	I	HLA-B*08:01	92.76
^1 Multiple SARS-CoV-derived epitopes that were determined using MHC binding assays are shown for each allele. Epitopes that were also tested for positive T cell response (listed also in Table 2) are shown in blue. Epitopes that lie within the SARS-CoV receptor-binding motif are underlined.
^2 Epitopes are ordered according to the estimated accumulated population coverage.
