## Supplementary Table 5 for "Preliminary identification of potential vaccine targets for the COVID-19 coronavirus (SARS-CoV-2) based on SARS-CoV immunological studies"

### Sheet: Caption
Estimated global and Chinese population coverages for the individual SARS-CoV-derived S or N protein T cell epitopes (obtained using positive MHC binding assays) that are identical in SARS-CoV-2

### Sheet: Table
Protein	IEDB	Epitope	MHC Allele^1	Global Population Coverage^2 (%)	Population Coverage in China (%)
N	17385	FPRGQGVPI	HLA-B*07:02,HLA-B*54:01,HLA-B*08:01,HLA-B*35:01,HLA-B*51:01,HLA-A*02:01,HLA-B*53:01	62.89	29.97
N	39576	LSPRWYFYY	HLA-A*01:01,HLA-A*29:02,HLA-A*30:02,HLA-A*11:01,HLA-A*23:01,HLA-A*24:02,HLA-A*31:01	60.51	66.71
S	50166	PYRVVVLSF	HLA-A*23:01,HLA-A*24:02,HLA-A*01:01,HLA-A*26:01	45.41	31.33
S	16156	FIAGLIAIV	HLA-A*02:01,HLA-A*02:02,HLA-A*02:03,HLA-A*02:06,HLA-A*68:02,HLA-A2	43.68	30.09
S	20907	GLIAIVMVTI	HLA-A*02:02,HLA-A*02:03,HLA-A*02:01,HLA-A*02:06,HLA-A*68:02	43.68	30.09
S	54507	RLDKVEAEV	HLA-A*02:01,HLA-A*02:02,HLA-A*02:06,HLA-A*02:03,HLA-A*68:02	43.68	30.09
S	54725	RLQSLQTYV	HLA-A*02:01,HLA-A*02:02,HLA-A*02:03,HLA-A*02:06,HLA-A*68:02	43.68	30.09
S	71663	VVFLHVTYV	HLA-A*02:01,HLA-A*02:02,HLA-A*02:03,HLA-A*02:06,HLA-A*68:02	43.68	30.09
S	56252	RVDFCGKGY	HLA-A*30:02,HLA-A*01:01,HLA-A*03:01,HLA-B*15:01,HLA-B*27:05	43.07	20.97
N	3956	AQFAPSASA	HLA-A*02:02,HLA-A*02:06,HLA-A*02:01,HLA-A*02:03	41.78	29.89
S	42873	MTSCCSCLK	HLA-A*11:01,HLA-A*31:01,HLA-A*33:01,HLA-A*68:01,HLA-A*03:01	41.4	52.89
S	59161	SLIDLQELGK	HLA-A*03:01,HLA-A*11:01,HLA-A*31:01,HLA-A*68:01,HLA-A*33:01	41.4	52.89
S	6668	CMTSCCSCLK	HLA-A*68:01,HLA-A*03:01,HLA-A*11:01,HLA-A*31:01,HLA-A*33:01	41.4	52.89
S	70575	VQIDRLITGR	HLA-A*31:01,HLA-A*03:01,HLA-A*11:01,HLA-A*33:01,HLA-A*68:01	41.4	52.89
N	56979	SASAFFGMSR	HLA-A*11:01,HLA-A*31:01,HLA-A*68:01,HLA-A*33:01,HLA-A*03:01	41.4	52.89
S	22322	GSFCTQLNR	HLA-A*11:01,HLA-A*31:01,HLA-A*68:01,HLA-A*03:01	40.03	50.15
S	3939	AQALNTLVK	HLA-A*11:01,HLA-A*03:01,HLA-A*31:01,HLA-A*68:01	40.03	50.15
S	4321	ASANLAATK	HLA-A*11:01,HLA-A*03:01,HLA-A*68:01,HLA-A*31:01	40.03	50.15
N	33667	KTFPPTEPK	HLA-A*11:01,HLA-A*03:01,HLA-A*31:01,HLA-A*68:01	40.03	50.15
N	33668	KTFPPTEPKK	HLA-A*03:01,HLA-A*11:01,HLA-A*68:01,HLA-A*31:01	40.03	50.15
N	4307	ASAFFGMSR	HLA-A*31:01,HLA-A*11:01,HLA-A*68:01,HLA-A*03:01	40.03	50.15
N	4936	ATEGALNTPK	HLA-A*11:01,HLA-A*03:01,HLA-A*68:01,HLA-A*31:01	40.03	50.15
S	26710	IITTDNTFV	HLA-A*02:01	39.08	14.62
S	2801	ALNTLVKQL	HLA-A*02:01	39.08	14.62
S	36724	LITGRLQSL	HLA-A2,HLA-A*02:01	39.08	14.62
S	37544	LLLQYGSFC	HLA-A*02:01	39.08	14.62
S	37724	LLQYGSFCT	HLA-A*02:01	39.08	14.62
S	44814	NLNESLIDL	HLA-A*02:01	39.08	14.62
S	54680	RLNEVAKNL	HLA-A*02:01	39.08	14.62
S	69657	VLNDILSRL	HLA-A*02:01	39.08	14.62
N	125100	ILLNKHID	HLA-A*02:01	39.08	14.62
N	193498	LLLLDRLNQ	HLA-A*02:01	39.08	14.62
N	21347	GMSRIGMEV	HLA-A*02:01	39.08	14.62
N	27182	ILLNKHIDA	HLA-A*02:01	39.08	14.62
N	2802	ALNTPKDHI	HLA-A*02:01	39.08	14.62
N	34851	LALLLLDRL	HLA-A*02:01	39.08	14.62
N	37473	LLLDRLNQL	HLA-A*02:01	39.08	14.62
N	37515	LLLLDRLNQL	HLA-A*02:01	39.08	14.62
N	38881	LQLPQGTTL	HLA-A*02:01	39.08	14.62
N	66706	TTLPKGFYA	HLA-A*02:01	39.08	14.62
N	69720	VLQLPQGTTL	HLA-A*02:01	39.08	14.62
N	51482	QLPQGTTLPK	HLA-A*03:01,HLA-A*11:01,HLA-A*68:01	35.75	47.14
S	17341	FPNITNLCPF	HLA-B*35:01,HLA-B*51:01,HLA-B*53:01,HLA-B*07:02,HLA-B*54:01	30.32	17.23
S	23436	GYQPYRVVVL	HLA-A*23:01,HLA-A*24:02,HLA-A*29:02	29.52	24.77
N	3810	APSASAFFGM	HLA-B*07:02,HLA-B*35:01,HLA-B*51:01,HLA-B*53:01	29.39	14.4
S	73751	YEQYIKWPWY	HLA-B*44:02,HLA-B*18:01,HLA-B*44:03,HLA-B*40:01,HLA-B*45:01	28.45	16.31
S	10112	DSFKEELDKY	HLA-A*26:01,HLA-A*29:02,HLA-A*30:02,HLA-A*01:01	28.12	8.7
S	36481	LIDLQELGKY	HLA-A*30:02,HLA-A*01:01,HLA-A*26:01,HLA-A*29:02	28.12	8.7
N	71461	VTPSGTWLTY	HLA-A*30:02,HLA-A*01:01,HLA-A*26:01,HLA-A*29:02	28.12	8.7
N	60380	SQASSRSSSR	HLA-A*31:01,HLA-A*68:01,HLA-A*11:01,HLA-A*33:01	27.17	50.57
S	62221	SVLNDILSR	HLA-A*11:01,HLA-A*31:01,HLA-A*68:01	25.64	47.76
S	1221	AEVQIDRLIT	HLA-B*40:02,HLA-B*44:03,HLA-B*45:01,HLA-B*40:01,HLA-B*44:02	25.05	18.12
S	999	AEIRASANLA	HLA-B*45:01,HLA-B*40:01,HLA-B*44:02,HLA-B*44:03,HLA-B*40:02	25.05	18.12
S	3589	APHGVVFLHV	HLA-B*07:02,HLA-B*54:01,HLA-B*35:01,HLA-B*53:01	23.86	10.24
N	60242	SPRWYFYYL	HLA-B*07:02,HLA-B*51:01,HLA-B*53:01,HLA-B*54:01	22.96	13.78
S	38855	LQIPFAMQM	HLA-B*15:01,HLA-C*15:02,HLA-B*40:01,HLA-B*58:01	22.62	34.66
S	65906	TQNVLYENQK	HLA-A*11:01,HLA-A*68:01	20.88	44.68
N	52114	QQQGQTVTK	HLA-A*11:01,HLA-A*31:01	20.45	46.6
N	65763	TPSGTWLTY	HLA-A*29:02,HLA-A*11:01	19.09	43.75
S	100048	GAALQIPFAMQMAYRF	HLA-DRA*01:01, DRB1*07:01	18.23	8.26
S	1220	AEVQIDRLI	HLA-B*40:02,HLA-B*44:02,HLA-B*44:03,HLA-B*45:01	17.99	6.65
S	50641	QELGKYEQYI	HLA-B*44:02,HLA-B*44:03,HLA-B*40:02	16.84	6.32
N	2431	ALALLLLDR	HLA-A*03:01	16.81	3.32
S	23200	GVVFLHVTY	HLA-A*11:01	15.53	43.48
N	52129	QQQQGQTVTK	HLA-A*11:01	15.53	43.48
S	51999	QPYRVVVLSF	HLA-B*07:02,HLA-B*53:01	15.14	3.62
N	22856	GTTLPKGFY	HLA-A*30:02,HLA-A*29:02,HLA-A*26:01	11.9	5.06
S	18514	GAALQIPFAMQMAYR	HLA-DRB1*01:01	11.53	2.77
S	23293	GWTFGAGAALQIPFA	HLA-DRB1*01:01	11.53	2.77
S	25662	IDRLITGRLQSLQTY	HLA-DRB1*01:01	11.53	2.77
S	28511	ISGINASVVNIQKEI	HLA-DRB1*01:01	11.53	2.77
S	35205	LDKYFKNHTSPDVDL	HLA-DRB1*01:01	11.53	2.77
S	36075	LGDISGINASVVNIQ	HLA-DRB1*01:01	11.53	2.77
S	36103	LGFIAGLIAIVMVTI	HLA-DRB1*01:01	11.53	2.77
S	38353	LNTLVKQLSSNFGAI	HLA-DRB1*01:01	11.53	2.77
S	38831	LQDVVNQNAQALNTL	HLA-DRB1*01:01	11.53	2.77
S	38990	LQSLQTYVTQQLIRA	HLA-DRB1*01:01	11.53	2.77
S	39003	LQTYVTQQLIRAAEI	HLA-DRB1*01:01	11.53	2.77
S	3982	AQKFNGLTVLPPLLT	HLA-DRB1*01:01	11.53	2.77
S	47041	PCSFGGVSVITPGTN	HLA-DRB1*01:01	11.53	2.77
S	51112	QIPFAMQMAYRFNGI	HLA-DRB1*01:01	11.53	2.77
S	52057	QQLIRAAEIRASANL	HLA-DRB1*01:01	11.53	2.77
S	52672	QTYVTQQLIRAAEIR	HLA-DRB1*01:01	11.53	2.77
S	5908	AYRFNGIGVTQNVLY	HLA-DRB1*01:01	11.53	2.77
S	61229	SSNFGAISSVLNDIL	HLA-DRB1*01:01	11.53	2.77
S	63951	TGRLQSLQTYVTQQL	HLA-DRB1*01:01	11.53	2.77
S	72717	WLGFIAGLIAIVMVT	HLA-DRB1*01:01	11.53	2.77
S	7289	CVNFNFNGLTGTGVL	HLA-DRB1*01:01	11.53	2.77
S	9006	DKYFKNHTSPDVDLG	HLA-DRB1*01:01	11.53	2.77
N	25542	IDAYKTFPPTEPKKD	HLA-DRB1*01:01	11.53	2.77
N	42648	MSRIGMEVTPSGTWL	HLA-DRB1*01:01	11.53	2.77
N	44501	NKHIDAYKTFPPTEP	HLA-DRB1*01:01	11.53	2.77
N	69721	VLQLPQGTTLPKGFY	HLA-DRB1*01:01	11.53	2.77
S	100300	MAYRFNGIGVTQNVLY	HLA-DRB1*04:01	11.21	1.92
S	100428	QLIRAAEIRASANLAATK	HLA-DRB1*04:01	11.21	1.92
S	50311	QALNTLVKQLSSNFGAI	HLA-DRB1*04:01	11.21	1.92
N	190494	MEVTPSGTWL	HLA-B*40:01	7.81	11.88
N	193464	GMEVTPSGTWL	HLA-B*40:01	7.81	11.88
S	70718	VRFPNITNL	HLA-C*14:02,HLA-B*27:05	7.68	7.49
S	26198	IGAGICASY	HLA-A*29:02,HLA-A*30:02	6.27	0.81
S	22144	GRLQSLQTY	HLA-B*27:05	4.78	0.63
N	956	AEGSRGGSQA	HLA-B*45:01	1.26	0.35
^1 Multiple MHC alleles are shown for each SARS-CoV-derived epitope (from S or N protein). The MHC alleles were reported to be associated with epitopes using MHC binding assays. Epitopes that were also tested for positive T cell response (listed also in Table 2) are shown in blue. Epitopes that lie within the SARS-CoV receptor-binding motif are underlined.
^2 Epitopes are ordered according to the estimated global population coverage.
