## Supplementary Table 6 for "Preliminary identification of potential vaccine targets for the COVID-19 coronavirus (SARS-CoV-2) based on SARS-CoV immunological studies"

### Sheet: Caption
SARS-CoV-derived linear B cell epitopes, excluding those in S and N proteins, that are identical in SARS-CoV-2

### Sheet: Table
Protein	IEDB ID	Epitope
E	56330	RVKN
M	21996	GRCDIKDLPKEITVATSR
M	29127	ITVATSRT
M	48052	PKEITVATSRTLSYYKL
M	66409	TSRTLSYYKLGASQRV
